# A Cross-Study Multi-Organ Cell Atlas of *Macaca fascicularis* Informed by Human Foundation Model Annotation: A Resource for Translational Target Assessment

**DOI:** 10.64898/2026.03.17.711997

**Authors:** Terezinha M. Souza, Joshua T. Gamse, Leandro Moreno, Marilijn van Rumpt, Gonzalo Nuñez-Moreno, Indu Khatri, Saskia D. van Asten, Nichal V. Khusial, Empar Baltasar-Pérez, Ragini Adhav, Tamim Abdelaal, Anna Wojtuszkiewicz, Jorg J. A. Calis, Attila Csala, Anna Dahlman, Claudette L. Fuller, Craig J. Thalhauser, Iris C.R.M. Kolder

## Abstract

Non-human primates (NHPs), particularly *Macaca fascicularis* (cynomolgus macaque), represent an essential model for preclinical assessment of biologics due to their high genetic and physiological similarity to humans. However, mounting regulatory pressure to reduce NHP use and the lack of a unified, well-annotated single-cell atlas currently limits both target qualification and mechanistic interpretation of toxicity in this species. To address this gap, we assembled and harmonized the largest single-cell transcriptomic atlas of *M. fascicularis* to date, integrating 30 publicly available studies spanning 57 anatomical regions, 43 organs and 14 physiological systems. We implemented a scalable framework for cross-species cell type annotation by embedding both cynomolgus monkeys and human (Tabula Sapiens V2) datasets into a shared reference space using Universal Cell Embeddings (UCE), enabling consistent harmonization of cell identities. In total, 27 organs were annotated using human reference labels, while the remaining sets retained author-provided annotations or labels transferred from other cynomolgus studies with available annotations. The resulting atlas comprises over 2.5 million cells and demonstrates concordance in cell-type-specific expression patterns between cynomolgus and humans, including tissue-specific markers and targets relevant for biologics development. Through translational use cases, we illustrate how this resource can be applied to assess target expression in tissues affected by concordant human-NHP toxicities, investigate ocular adverse events associated with antibody-drug conjugates (ADCs), and identify species-specific features of immune cell subtypes with known safety implications. By enabling scalable, high-resolution, cross-species comparisons of gene expression across organs, tissues, and cell states, this atlas supports improved target qualification, more mechanistic interpretation of toxicities, and evidence-based decisions on the relevance and design of NHP studies. Collectively, this work provides a unified cross-species single-cell resource for cynomolgus monkey and a modular computational framework that advances new approach methodologies and contributes to the refinement and reduction of NHP use in preclinical research.
