## Supplementary Table S1 for "A Cross-Study Multi-Organ Cell Atlas of *Macaca fascicularis* Informed by Human Foundation Model Annotation: A Resource for Translational Target Assessment": Cyno_manuscript_SI_tables_bioarxiv.xlsx

### Sheet: Content
Index	Content
Table S1	Studies included and direction of cell annotation transfers
Table S2	Tissue-specific markers and their categories
Table S3	Z-score per ADC target, calculated within each set (human or cyno) and each cell type
Table S4	Links to FDA labels for all drugs mentioned in this study, with the annotation available at the time of the study (December 2025)

### Sheet: Table S1
Anatomical part	Study	Tabula V2 organ	Lei Han organ	Labels transferred from
abdominal_wall	CNP0001469	no	Abdominal wall	Original annotation
adipose_subcutaneous	CNP0001469	Fat	Subcutaneous adipose	Tabula V2
adipose_tissue	GSE196792	Fat	Subcutaneous adipose	Tabula V2, CNP0001469
adipose_visceral	CNP0001469	no	Visceral adipose	Original annotation
adrenal_gland	CNP0001469	no	Adrenal gland	Original annotation
adrenal_gland	CRA009996	no	Adrenal gland	CNP0001469
aorta	GSE196792	Vasculature	Aorta	Tabula V2, CNP0001469
aorta	CNP0001469	Vasculature	Aorta	Tabula V2
aorta	GSE117715	Vasculature	Aorta	Tabula V2, CNP0001469
bladder	GSE196792	Bladder	Bladder	Tabula V2, CNP0001469
bladder	CNP0001469	Bladder	Bladder	Tabula V2
bone_marrow	CNP0001469	Bone marrow	Bone marrow	Tabula V2
bone_marrow	GSE262140	Bone marrow	Bone marrow	Tabula V2, CNP0001469
breast	GSE196792	Mammary	no	Tabula V2
bronchus	CNP0001469	no	Bronchus	Original annotation
carotid	CNP0001469	no	Carotid	Original annotation
cerebellar_cortex	CNP0003779	no	Cerebellum	Original annotation, CNP0001469
cerebellum	CNP0001469	no	Cerebellum	Original annotation
neocortex	CNP0001469	no	Neocortex	Original annotation
colon	GSE196792	Large intestine	Colon	Tabula V2, CNP0001469
colon	CNP0001469	Large intestine	Colon	Tabula V2
cornea	GSE146276	Eye	no	Tabula V2
cornea	GSE276184	Eye	no	Tabula V2
fovea	GSE118480	Eye	no	Tabula V2
corneoscleral_segment	GSE148373	Eye	no	Tabula V2
trabecular_meshwork	GSE148373	Eye	no	Tabula V2
retina	GSE242229	Eye	Retina	Tabula V2, CNP0001469
retina	GSE168908	Eye	Retina	Tabula V2, CNP0001469
retina	GSE113917	Eye	Retina	Tabula V2, CNP0001469
retina	CNP0001469	Eye	Retina	Tabula V2
peripheral_retina	GSE118480	Eye	Retina	Tabula V2, CNP0001469
coronary	GSE117715	Vasculature	no	Tabula V2
diaphragm	CNP0001469	no	Diaphragm	Original annotation
duodenum	CNP0001469	Small intestine	Duodenum	Tabula V2
epididymis	CNP0001469	no	Epididymis	Original annotation
esophagus	CNP0001469	no	Esophagus	Original annotation
fallopian_tube	CNP0001469	no	Fallopian tube	Original annotation
gallbladder	CNP0001469	no	Gallbladder	Original annotation
heart	GSE196792	Heart	Heart	Tabula V2, CNP0001469
heart	CNP0001469	Heart	Heart	Tabula V2
right_atrium	CRA002689	Heart	Heart	Tabula V2, CNP0001469
left_ventricle	CRA007164	Heart	Heart	Tabula V2, CNP0001469
kidney	GSE196792	Kidney	Kidney	Tabula V2, CNP0001469
kidney	CNP0001469	Kidney	Kidney	Tabula V2
liver	GSE196792	Liver	Liver	Tabula V2, CNP0001469
liver	CNP0001469	Liver	Liver	Tabula V2
liver	CRA010436	Liver	Liver	Tabula V2, CNP0001469; removed due to inconsistent cell type expression
liver	CRA015001	Liver	Liver	Tabula V2, CNP0001469; removed due to inconsistent cell type expression
lung	GSE196792	Lung	Lung	Tabula V2, CNP0001469
lung	GSE213085	Lung	Lung	Tabula V2, CNP0001469
lung	CNP0001469	Lung	Lung	Tabula V2
lung	CRA002577	Lung	Lung	Tabula V2, CNP0001469
lymph_node	CNP0001469	Lymph node	Lymph node	Tabula V2
muscle	GSE196792	Muscle	no	Tabula V2
muscle	CRA006505	Muscle	no	Tabula V2
ovary	CNP0001469	Ovary	Ovary	Tabula V2
ovary	GSE130664	Ovary	Ovary	Tabula V2, CNP0001469
pancreas	CNP0001469	Pancreas	Pancreas	Tabula V2
pancreas	GSE120180	Pancreas	Pancreas	Tabula V2, CNP0001469
PBMC	CNP0001469	Blood	PBMC	Tabula V2
pigmentary_epithelium	CNP0001469	no	Pigmentary Epithelium	Original annotation
pineal_gland	CNP0001469	no	Pineal gland	Original annotation
pituitary_gland	CNP0001469	no	Pituitary gland	Original annotation
prefrontal_cortex	E-MTAB-12399	no	no	CNP0000927
prefrontal_cortex	CNP0000927	no	no	Original annotation
primary_motor_cortex	CNP0000927	no	no	Original annotation
primary_visual_cortex	E-MTAB-12399	no	no	CNP0000927
primary_visual_cortex	E-MTAB-10459	no	no	CNP0000927
primary_visual_cortex	CNP0000927	no	no	Original annotation
prostate	CNP0001469	Prostate	Prostate	Tabula V2
salivary_gland	CNP0001469	Salivary gland	Salivary gland	Tabula V2
skin	CNP0001469	Skin	Skin	Tabula V2
spermaduct	CNP0001469	no	Spermaduct	Original annotation
spinal_cord	CNP0001469	no	Spinal chord	Original annotation
spleen	GSE196792	Spleen	Spleen	Tabula V2, CNP0001469
spleen	CNP0001469	Spleen	Spleen	Tabula V2
stomach	CNP0001469	Stomach	Stomach	Tabula V2
stomach	GSE196792	Stomach	Stomach	Tabula V2, CNP0001469
substantia_nigra	CNP0001469	no	Substantia nigra	Original annotation
substantia_nigra	E-MTAB-13437	no	Substantia nigra	CNP0001469
testis	CNP0001469	Testis	Testis	Tabula V2
testis	GSE196792	Testis	Testis	Tabula V2, CNP0001469
testis	E-MTAB-8979	Testis	Testis	Tabula V2, CNP0001469
testis	CRA007812	Testis	Testis	Tabula V2, CNP0001469
thalamus	GSE208114	no	no	Original annotation
thalamus_dorsal_lateral_geniculate_nucleus	GSE182211	no	no	GSE208114
thymus	GSE267379	Thymus	no	Tabula V2
thyroid_gland	CNP0001469	no	Thyroid gland	Original annotation
tongue	GSE196792	Tongue	Tongue	Tabula V2, CNP0001469
tongue	CNP0001469	Tongue	Tongue	Original annotation
tonsil	CNP0001469	no	Tonsil	Original annotation
tonsil	GSE207261	no	Tonsil	CNP0001469
trachea	GSE196792	Trachea	Trachea	Tabula V2, CNP0001469
trachea	CNP0001469	Trachea	Trachea	Original annotation
uterus	GSE196792	Uterus	Uterus	Tabula V2, CNP0001469
uterus	CNP0001469	Uterus	Uterus	Tabula V2
vagina	CNP0001469	no	Vagina	Original annotation

### Sheet: Table S2
Gene	Gene_synonym	organ	system
LEP	OB	adipose tissue	Adipose
LEP	OBS	adipose tissue	Adipose
TRARG1	BEC-1	adipose tissue	Adipose
TRARG1	DSPB1	adipose tissue	Adipose
TRARG1	IFITMD3	adipose tissue	Adipose
TRARG1	LOST1	adipose tissue	Adipose
TRARG1	TUSC5	adipose tissue	Adipose
ADIPOQ	ACDC	adipose tissue	Adipose
ADIPOQ	ACRP30	adipose tissue	Adipose
ADIPOQ	adiponectin	adipose tissue	Adipose
ADIPOQ	apM1	adipose tissue	Adipose
ADIPOQ	GBP28	adipose tissue	Adipose
SLC7A10	asc-1	adipose tissue	Adipose
MRAP	B27	adipose tissue	Adipose
MRAP	C21orf61	adipose tissue	Adipose
MRAP	FALP	adipose tissue	Adipose
CIDEA	CIDE-A	adipose tissue	Adipose
PLIN1	PLIN	adipose tissue	Adipose
HOXC12	HOC3F	adipose tissue	Adipose
HOXC12	HOX3	adipose tissue	Adipose
HOXC12	HOX3F	adipose tissue	Adipose
AQP7B		adipose tissue	Adipose
LVRN	APQ	adipose tissue	Adipose
LVRN	AQPEP	adipose tissue	Adipose
LVRN	FLJ90650	adipose tissue	Adipose
LVRN	TAQPEP	adipose tissue	Adipose
CYP11B2	ALDOS	adrenal gland	Endocrine
CYP11B2	CPN2	adrenal gland	Endocrine
CYP11B2	CYP11B	adrenal gland	Endocrine
CYP11B2	CYP11BL	adrenal gland	Endocrine
CYP11B2	P-450C18	adrenal gland	Endocrine
CYP11B2	P450aldo	adrenal gland	Endocrine
CYP11B1	CPN1	adrenal gland	Endocrine
CYP11B1	CYP11B	adrenal gland	Endocrine
CYP11B1	FHI	adrenal gland	Endocrine
CYP11B1	P450C11	adrenal gland	Endocrine
CYP17A1	CPT7	adrenal gland	Endocrine
CYP17A1	CYP17	adrenal gland	Endocrine
CYP17A1	P450C17	adrenal gland	Endocrine
CYP17A1	S17AH	adrenal gland	Endocrine
GML	LY6DL	adrenal gland	Endocrine
HSD3B2	SDR11E2	adrenal gland	Endocrine
TH	DYT5b	adrenal gland	Endocrine
CYP21A2	CA21H	adrenal gland	Endocrine
CYP21A2	CAH1	adrenal gland	Endocrine
CYP21A2	CPS1	adrenal gland	Endocrine
CYP21A2	CYP21	adrenal gland	Endocrine
CYP21A2	CYP21B	adrenal gland	Endocrine
CYP21A2	P450c21B	adrenal gland	Endocrine
CCN3	IGFBP9	adrenal gland	Endocrine
CCN3	NOV	adrenal gland	Endocrine
MC2R	ACTHR	adrenal gland	Endocrine
CYP11A1	CYP11A	adrenal gland	Endocrine
CYP11A1	P450SCC	adrenal gland	Endocrine
MPO		bone marrow	Immune
CTSG	CG	bone marrow	Immune
PRSS57	PRSSL1	bone marrow	Immune
PRSS57	UNQ782	bone marrow	Immune
MS4A3	CD20L	bone marrow	Immune
MS4A3	HTM4	bone marrow	Immune
RNASE3	ECP	bone marrow	Immune
RNASE3	RAF1	bone marrow	Immune
RNASE3	RNS3	bone marrow	Immune
ELANE	ELA2	bone marrow	Immune
ELANE	HLE	bone marrow	Immune
ELANE	HNE	bone marrow	Immune
ELANE	NE	bone marrow	Immune
ELANE	PMN-E	bone marrow	Immune
BPI	BPIFD1	bone marrow	Immune
SERPINB10	PI10	bone marrow	Immune
OR10Z1		bone marrow	Immune
RAB44	dJ431A14.3	bone marrow	Immune
RAB44	RASD3	bone marrow	Immune
RAB44	RASL13	bone marrow	Immune
HCRT	OX	brain	CNS
HCRT	PPOX	brain	CNS
AVP	ADH	brain	CNS
AVP	ARVP	brain	CNS
PMCH	MCH	brain	CNS
GRM4	GPRC1D	brain	CNS
GRM4	mGlu4	brain	CNS
GRM4	MGLUR4	brain	CNS
BARHL1		brain	CNS
GABRA6		brain	CNS
MOG	BTN6	brain	CNS
MOG	BTNL11	brain	CNS
HTR2C	5-HT2C	brain	CNS
HTR2C	5HTR2C	brain	CNS
HTR2C	HTR1C	brain	CNS
OXT	OT	brain	CNS
OXT	OT-NPI	brain	CNS
OXT	OXT-NPI	brain	CNS
FGF3	HBGF-3	brain	CNS
FGF3	INT2	brain	CNS
LALBA	HAMLET	breast	Reproductive
LALBA	LYZG	breast	Reproductive
LALBA	LYZL7	breast	Reproductive
CSN2	CASB	breast	Reproductive
CSN1S1	CASA	breast	Reproductive
CSN1S1	CSN1	breast	Reproductive
SULT1C3		breast	Reproductive
BTN1A1	BT	breast	Reproductive
BTN1A1	BTN	breast	Reproductive
BTN1A1	BTN1	breast	Reproductive
DGAT2L6	DC3	breast	Reproductive
DGAT2L6	FLJ25989	breast	Reproductive
ANKRD30A	NY-BR-1	breast	Reproductive
ACSM1	BUCS1	breast	Reproductive
ACSM1	MACS1	breast	Reproductive
UGT2B11		breast	Reproductive
MS4A18		breast	Reproductive
TMPRSS11D	ASP	cervix	Reproductive
TMPRSS11D	HAT	cervix	Reproductive
SCGB1D4	IIS	cervix	Reproductive
KLK12	KLK-L5	cervix	Reproductive
ADAMTS19		cervix	Reproductive
FAM25C	bA164N7.4	cervix	Reproductive
HOXD13	HOX4I	cervix	Reproductive
HOXD13	SPD	cervix	Reproductive
PMEL	D12S53E	cervix	Reproductive
PMEL	gp100	cervix	Reproductive
PMEL	HMB-45	cervix	Reproductive
PMEL	HMB45	cervix	Reproductive
PMEL	ME20	cervix	Reproductive
PMEL	Pmel17	cervix	Reproductive
PMEL	SI	cervix	Reproductive
PMEL	SIL	cervix	Reproductive
PMEL	SILV	cervix	Reproductive
ALPP	PALP	cervix	Reproductive
ALPP	PLAP	cervix	Reproductive
IL19	IL-10C	cervix	Reproductive
IL19	IL-19	cervix	Reproductive
IL19	MDA1	cervix	Reproductive
IL19	NG.1	cervix	Reproductive
IL19	ZMDA1	cervix	Reproductive
SCGB2A1	LPHC	cervix	Reproductive
SCGB2A1	MGB2	cervix	Reproductive
SCGB2A1	MGC71973	cervix	Reproductive
SCGB2A1	UGB3	cervix	Reproductive
MFRP	C1QTNF5	choroid plexus	CNS
MFRP	FLJ30570	choroid plexus	CNS
MFRP	NNO2	choroid plexus	CNS
MFRP	rd6	choroid plexus	CNS
SLC22A8	OAT3	choroid plexus	CNS
ABCA4	ABCR	choroid plexus	CNS
ABCA4	ARMD2	choroid plexus	CNS
ABCA4	CORD3	choroid plexus	CNS
ABCA4	FFM	choroid plexus	CNS
ABCA4	RP19	choroid plexus	CNS
ABCA4	STGD	choroid plexus	CNS
ABCA4	STGD1	choroid plexus	CNS
TRPM3	GON-2	choroid plexus	CNS
TRPM3	KIAA1616	choroid plexus	CNS
TRPM3	LTRPC3	choroid plexus	CNS
TTR	CTS	choroid plexus	CNS
TTR	CTS1	choroid plexus	CNS
TTR	HsT2651	choroid plexus	CNS
TTR	PALB	choroid plexus	CNS
CFAP276	C1orf194	choroid plexus	CNS
SLC13A4	SUT-1	choroid plexus	CNS
SLC13A4	SUT1	choroid plexus	CNS
FHIT	AP3Aase	choroid plexus	CNS
FHIT	FRA3B	choroid plexus	CNS
NXNL1	RDCVF	choroid plexus	CNS
NXNL1	TXNL6	choroid plexus	CNS
SLC39A12	FLJ30499	choroid plexus	CNS
MMP10	STMY2	endometrium 1	Reproductive
MMP26	endometase	endometrium 1	Reproductive
MMP26	MGC126590	endometrium 1	Reproductive
MMP26	MGC126592	endometrium 1	Reproductive
TEX15	CT42	endometrium 1	Reproductive
CYP24A1	CP24	endometrium 1	Reproductive
CYP24A1	CYP24	endometrium 1	Reproductive
CYP24A1	lncBCAS1-4_1	endometrium 1	Reproductive
CYP24A1	P450-CC24	endometrium 1	Reproductive
FRMD7	FLJ43346	endometrium 1	Reproductive
FRMD7	NYS	endometrium 1	Reproductive
FRMD7	NYS1	endometrium 1	Reproductive
KCNG1	K13	endometrium 1	Reproductive
KCNG1	KCNG	endometrium 1	Reproductive
KCNG1	kH2	endometrium 1	Reproductive
KCNG1	Kv6.1	endometrium 1	Reproductive
TCF23	bHLHa24	endometrium 1	Reproductive
TCF23	OUT	endometrium 1	Reproductive
DEFB106A	DEFB-6	epididymis	Reproductive
DEFB106A	DEFB106	epididymis	Reproductive
DEFB121	DEFB-21	epididymis	Reproductive
DEFB128	DEFB-28	epididymis	Reproductive
SPAG11A	EDDM2A	epididymis	Reproductive
SPAG11A	HE2	epididymis	Reproductive
DEFB118	C20orf63	epididymis	Reproductive
DEFB118	DEFB-18	epididymis	Reproductive
DEFB118	dJ1018D12.3	epididymis	Reproductive
DEFB118	ESC42	epididymis	Reproductive
DEFB107B	HsT21816	epididymis	Reproductive
DEFB105B		epididymis	Reproductive
DEFB110	DEFB-10	epididymis	Reproductive
DEFB110	DEFB-11	epididymis	Reproductive
DEFB110	DEFB111	epididymis	Reproductive
SPAG11B	EDDM2B	epididymis	Reproductive
SPAG11B	EP2	epididymis	Reproductive
SPAG11B	EP2C	epididymis	Reproductive
SPAG11B	EP2D	epididymis	Reproductive
SPAG11B	HE2	epididymis	Reproductive
DEFB105A	DEFB-5	epididymis	Reproductive
DEFB105A	DEFB105	epididymis	Reproductive
S100A7A	S100A15	esophagus	Gastrointestinal
S100A7A	S100A7f	esophagus	Gastrointestinal
S100A7A	S100A7L1	esophagus	Gastrointestinal
CAPN14		esophagus	Gastrointestinal
IL36A	FIL1	esophagus	Gastrointestinal
IL36A	FIL1E	esophagus	Gastrointestinal
IL36A	IL-1F6	esophagus	Gastrointestinal
IL36A	IL1(EPSILON)	esophagus	Gastrointestinal
IL36A	IL1F6	esophagus	Gastrointestinal
IL36A	MGC129552	esophagus	Gastrointestinal
IL36A	MGC129553	esophagus	Gastrointestinal
IGHV1-18		esophagus	Gastrointestinal
UGT1A7	UGT1G	esophagus	Gastrointestinal
DYNAP	C18orf26	esophagus	Gastrointestinal
DYNAP	FLJ39106	esophagus	Gastrointestinal
KRT32	Ha-2	esophagus	Gastrointestinal
KRT32	KRTHA2	esophagus	Gastrointestinal
UNC93A	dJ366N23.1	esophagus	Gastrointestinal
UNC93A	dJ366N23.2	esophagus	Gastrointestinal
GPR78		esophagus	Gastrointestinal
IGFL1	UNQ644	esophagus	Gastrointestinal
OVGP1	CHIT5	fallopian tube	Reproductive
OVGP1	MUC9	fallopian tube	Reproductive
LDLRAD1		fallopian tube	Reproductive
DCDC2B		fallopian tube	Reproductive
CFAP141	C1orf189	fallopian tube	Reproductive
STOML3	Epb7.2l	fallopian tube	Reproductive
STOML3	SRO	fallopian tube	Reproductive
ANKRD66		fallopian tube	Reproductive
CCDC17	FLJ33084	fallopian tube	Reproductive
KCNRG		fallopian tube	Reproductive
SNTN	FLJ44379	fallopian tube	Reproductive
SNTN	S100AL	fallopian tube	Reproductive
TTC16	FLJ32780	fallopian tube	Reproductive
FGF19		gallbladder	Hepatobiliary
TM4SF4	il-TMP	gallbladder	Hepatobiliary
UGT2B15	UGT2B8	gallbladder	Hepatobiliary
SLC17A4	KIAA2138	gallbladder	Hepatobiliary
CCKAR		gallbladder	Hepatobiliary
EPS8L3	FLJ21522	gallbladder	Hepatobiliary
EPS8L3	MGC16817	gallbladder	Hepatobiliary
VNN1	Tiff66	gallbladder	Hepatobiliary
CHST4	HEC-GLCNAC-6-ST	gallbladder	Hepatobiliary
CHST4	LSST	gallbladder	Hepatobiliary
EFNA2	ELF-1	gallbladder	Hepatobiliary
EFNA2	EPLG6	gallbladder	Hepatobiliary
EFNA2	LERK6	gallbladder	Hepatobiliary
CCL20	CKb4	gallbladder	Hepatobiliary
CCL20	exodus-1	gallbladder	Hepatobiliary
CCL20	LARC	gallbladder	Hepatobiliary
CCL20	MIP-3a	gallbladder	Hepatobiliary
CCL20	SCYA20	gallbladder	Hepatobiliary
CCL20	ST38	gallbladder	Hepatobiliary
MYL7	MYL2A	heart muscle	Cardiovascular
MYL7	MYLC2A	heart muscle	Cardiovascular
NPPA	ANP	heart muscle	Cardiovascular
NPPA	PND	heart muscle	Cardiovascular
TNNI3	CMD2A	heart muscle	Cardiovascular
TNNI3	CMH7	heart muscle	Cardiovascular
TNNI3	TNNC1	heart muscle	Cardiovascular
MYBPC3	CMH4	heart muscle	Cardiovascular
MYBPC3	cMyBP-C	heart muscle	Cardiovascular
MYBPC3	FHC	heart muscle	Cardiovascular
NPPB		heart muscle	Cardiovascular
TNNT2	CMD1D	heart muscle	Cardiovascular
TNNT2	CMH2	heart muscle	Cardiovascular
TNNT2	CMPD2	heart muscle	Cardiovascular
NMRK2	ITGB1BP3	heart muscle	Cardiovascular
NMRK2	MIBP	heart muscle	Cardiovascular
NMRK2	NRK2	heart muscle	Cardiovascular
FBXO40	Fbx40	heart muscle	Cardiovascular
FBXO40	KIAA1195	heart muscle	Cardiovascular
MYH7	CMD1S	heart muscle	Cardiovascular
MYH7	CMH1	heart muscle	Cardiovascular
MYH7	MPD1	heart muscle	Cardiovascular
MYL2	CMH10	heart muscle	Cardiovascular
CCL25	Ckb15	intestine	Gastrointestinal
CCL25	SCYA25	intestine	Gastrointestinal
CCL25	TECK	intestine	Gastrointestinal
TMPRSS15	ENTK	intestine	Gastrointestinal
TMPRSS15	MGC133046	intestine	Gastrointestinal
TMPRSS15	PRSS7	intestine	Gastrointestinal
DEFA6	DEF6	intestine	Gastrointestinal
DEFA6	HD-6	intestine	Gastrointestinal
DEFA5	DEF5	intestine	Gastrointestinal
DEFA5	HD-5	intestine	Gastrointestinal
AQP8		intestine	Gastrointestinal
MLN		intestine	Gastrointestinal
RBP2	CRABP-II	intestine	Gastrointestinal
RBP2	CRBP2	intestine	Gastrointestinal
RBP2	CRBPII	intestine	Gastrointestinal
RBP2	RBPC2	intestine	Gastrointestinal
GIP		intestine	Gastrointestinal
S100G	CABP1	intestine	Gastrointestinal
S100G	CABP9K	intestine	Gastrointestinal
S100G	CALB3	intestine	Gastrointestinal
LCT		intestine	Gastrointestinal
ACSM2A	A-923A4.1	kidney	Urinary
ACSM2A	ACSM2	kidney	Urinary
ACSM2A	MGC150530	kidney	Urinary
SLC12A1	BSC	kidney	Urinary
SLC12A1	BSC-1	kidney	Urinary
SLC12A1	BSC1	kidney	Urinary
SLC12A1	CCC2	kidney	Urinary
SLC12A1	NKCC2	kidney	Urinary
TMEM174	FLJ31268	kidney	Urinary
TMEM174	MGC13034	kidney	Urinary
UMOD		kidney	Urinary
UGT1A9	HLUGP4	kidney	Urinary
UGT1A9	LUGP4	kidney	Urinary
UGT1A9	UGT1AI	kidney	Urinary
CYP4A11	CYP4A2	kidney	Urinary
CYP4A11	CYP4AII	kidney	Urinary
ACSM2B	ACSM2	kidney	Urinary
ACSM2B	HXMA	kidney	Urinary
ACSM2B	HYST1046	kidney	Urinary
SLC7A13	AGT-1	kidney	Urinary
SLC7A13	XAT2	kidney	Urinary
SLC22A12	OAT4L	kidney	Urinary
SLC22A12	RST	kidney	Urinary
SLC22A12	URAT1	kidney	Urinary
NPHS2	PDCN	kidney	Urinary
NPHS2	SRN1	kidney	Urinary
SPP2	SPP24	liver	Hepatobiliary
AHSG	A2HS	liver	Hepatobiliary
AHSG	FETUA	liver	Hepatobiliary
AHSG	HSGA	liver	Hepatobiliary
CFHR2	CFHL2	liver	Hepatobiliary
CFHR2	FHR2	liver	Hepatobiliary
CFHR2	HFL3	liver	Hepatobiliary
MBL2	COLEC1	liver	Hepatobiliary
MBL2	MBL	liver	Hepatobiliary
MBL2	MBP	liver	Hepatobiliary
MBL2	MBP-C	liver	Hepatobiliary
MBL2	MBP1	liver	Hepatobiliary
F9	FIX	liver	Hepatobiliary
CFHR5	CFHL5	liver	Hepatobiliary
CFHR5	FHR-5	liver	Hepatobiliary
CFHR5	FHR5	liver	Hepatobiliary
A1BG		liver	Hepatobiliary
SERPINC1	AT3	liver	Hepatobiliary
SERPINC1	ATIII	liver	Hepatobiliary
SERPINC1	MGC22579	liver	Hepatobiliary
APOA2		liver	Hepatobiliary
F2		liver	Hepatobiliary
SFTPA1	COLEC4	lung	Respiratory
SFTPA1	SFTP1	lung	Respiratory
SFTPA1	SP-A	lung	Respiratory
SFTPA1	SP-A1	lung	Respiratory
SFTPC	BRICD6	lung	Respiratory
SFTPC	PSP-C	lung	Respiratory
SFTPC	SFTP2	lung	Respiratory
SFTPC	SMDP2	lung	Respiratory
SFTPC	SP-C	lung	Respiratory
SFTPA2	COLEC5	lung	Respiratory
SFTPA2	SP-A2	lung	Respiratory
SCGB3A2	LU103	lung	Respiratory
SCGB3A2	PNSP1	lung	Respiratory
SCGB3A2	UGRP1	lung	Respiratory
CLDN18	SFTPJ	lung	Respiratory
SFTPB	SFTP3	lung	Respiratory
SFTPB	SP-B	lung	Respiratory
SFTPD	COLEC7	lung	Respiratory
SFTPD	SFTP4	lung	Respiratory
SFTPD	SP-D	lung	Respiratory
AGER	RAGE	lung	Respiratory
AGER	SCARJ1	lung	Respiratory
AGER	sRAGE	lung	Respiratory
GGTLC1	dJ831C21.1	lung	Respiratory
GGTLC1	dJ831C21.2	lung	Respiratory
GGTLC1	GGTLA3	lung	Respiratory
GGTLC1	GGTLA4	lung	Respiratory
MS4A15		lung	Respiratory
CD1B	CD1	lymphoid tissue	Immune
PSMB11	beta5t	lymphoid tissue	Immune
RAG1	MGC43321	lymphoid tissue	Immune
RAG1	RNF74	lymphoid tissue	Immune
TRBV12-5	TCRBV12S5	lymphoid tissue	Immune
TRBV12-5	TCRBV8S3	lymphoid tissue	Immune
TRBV12-5	TRBV125	lymphoid tissue	Immune
TRAJ61		lymphoid tissue	Immune
CD1E		lymphoid tissue	Immune
TRBV15	TCRBV15S1	lymphoid tissue	Immune
TRBV15	TCRBV24S1A3T	lymphoid tissue	Immune
PRSS16	TSSP	lymphoid tissue	Immune
SH2D1A	DSHP	lymphoid tissue	Immune
SH2D1A	EBVS	lymphoid tissue	Immune
SH2D1A	IMD5	lymphoid tissue	Immune
SH2D1A	LYP	lymphoid tissue	Immune
SH2D1A	MTCP1	lymphoid tissue	Immune
SH2D1A	SAP	lymphoid tissue	Immune
SH2D1A	XLP	lymphoid tissue	Immune
SH2D1A	XLPD	lymphoid tissue	Immune
TRBV6-1	TCRBV13S3	lymphoid tissue	Immune
TRBV6-1	TCRBV6S1	lymphoid tissue	Immune
TRBV6-1	TRBV61	lymphoid tissue	Immune
NLRP5	CLR19.8	ovary	Reproductive
NLRP5	MATER	ovary	Reproductive
NLRP5	NALP5	ovary	Reproductive
NLRP5	PAN11	ovary	Reproductive
NLRP5	PYPAF8	ovary	Reproductive
PADI6		ovary	Reproductive
INSL3	MGC119818	ovary	Reproductive
INSL3	MGC119819	ovary	Reproductive
INSL3	RLF	ovary	Reproductive
INSL3	RLNL	ovary	Reproductive
ZP4	ZP1B	ovary	Reproductive
ZP4	ZPB	ovary	Reproductive
ZP4	ZPB2	ovary	Reproductive
KLHDC8A	FLJ10748	ovary	Reproductive
FSHR	FSHRO	ovary	Reproductive
FSHR	LGR1	ovary	Reproductive
FSHR	ODG1	ovary	Reproductive
ARX	CT121	ovary	Reproductive
ARX	EIEE1	ovary	Reproductive
ARX	ISSX	ovary	Reproductive
ARX	MRX29	ovary	Reproductive
ARX	MRX32	ovary	Reproductive
ARX	MRX33	ovary	Reproductive
ARX	MRX36	ovary	Reproductive
ARX	MRX38	ovary	Reproductive
ARX	MRX43	ovary	Reproductive
ARX	MRX54	ovary	Reproductive
ARX	MRX76	ovary	Reproductive
ARX	MRX87	ovary	Reproductive
ARX	MRXS1	ovary	Reproductive
ARX	PRTS	ovary	Reproductive
KPNA7	IPOA8	ovary	Reproductive
LHX9		ovary	Reproductive
GREB1	KIAA0575	ovary	Reproductive
CELA2A	ELA2A	pancreas	Endocrine
CPA1	CPA	pancreas	Endocrine
CTRB1	CTRB	pancreas	Endocrine
CELA3A	ELA3	pancreas	Endocrine
CELA3A	ELA3A	pancreas	Endocrine
PNLIP	PL	pancreas	Endocrine
AMY2A	AMY2	pancreas	Endocrine
PRSS1	TRY1	pancreas	Endocrine
CLPS		pancreas	Endocrine
CTRC	CLCR	pancreas	Endocrine
CTRC	ELA4	pancreas	Endocrine
PNLIPRP1	PLRP1	pancreas	Endocrine
GCM2	GCMB	parathyroid gland	Endocrine
GCM2	hGCMb	parathyroid gland	Endocrine
PTH	PTH1	parathyroid gland	Endocrine
TMC3		parathyroid gland	Endocrine
GPR32	RVDR1	parathyroid gland	Endocrine
PSG4		parathyroid gland	Endocrine
CASR	FHH	parathyroid gland	Endocrine
CASR	GPRC2A	parathyroid gland	Endocrine
CASR	HHC	parathyroid gland	Endocrine
CASR	HHC1	parathyroid gland	Endocrine
CASR	NSHPT	parathyroid gland	Endocrine
PCDHAC1		parathyroid gland	Endocrine
SYCP2L	C6orf177	parathyroid gland	Endocrine
SYCP2L	dJ62D2.1	parathyroid gland	Endocrine
SYCP2L	NO145	parathyroid gland	Endocrine
CD109	CPAMD7	parathyroid gland	Endocrine
CD109	DKFZp762L1111	parathyroid gland	Endocrine
CD109	FLJ38569	parathyroid gland	Endocrine
COL6A6		parathyroid gland	Endocrine
TSHB		pituitary gland	Endocrine
PRL		pituitary gland	Endocrine
GH1	GH	pituitary gland	Endocrine
GH1	GH-N	pituitary gland	Endocrine
GH1	GHN	pituitary gland	Endocrine
GH1	hGH-N	pituitary gland	Endocrine
POMC	ACTH	pituitary gland	Endocrine
POMC	CLIP	pituitary gland	Endocrine
POMC	LPH	pituitary gland	Endocrine
POMC	MSH	pituitary gland	Endocrine
POMC	NPP	pituitary gland	Endocrine
POMC	POC	pituitary gland	Endocrine
GHRHR		pituitary gland	Endocrine
FSHB		pituitary gland	Endocrine
LHB	CGB4	pituitary gland	Endocrine
LHB	hLHB	pituitary gland	Endocrine
LHB	LSH-B	pituitary gland	Endocrine
POU1F1	GHF-1	pituitary gland	Endocrine
POU1F1	PIT-1	pituitary gland	Endocrine
POU1F1	PIT1	pituitary gland	Endocrine
POU1F1	POU1F1a	pituitary gland	Endocrine
GH2	GH-V	pituitary gland	Endocrine
GH2	GHL	pituitary gland	Endocrine
GH2	GHV	pituitary gland	Endocrine
GH2	hGH-V	pituitary gland	Endocrine
LHX3		pituitary gland	Endocrine
PSG1	CD66f	placenta	Reproductive
PSG1	PBG1	placenta	Reproductive
PSG1	PSBG1	placenta	Reproductive
PSG1	PSGGA	placenta	Reproductive
CSH1	CSA	placenta	Reproductive
CSH1	CSMT	placenta	Reproductive
CSH1	FLJ75407	placenta	Reproductive
CSH1	hCS-A	placenta	Reproductive
CSH1	PL	placenta	Reproductive
PSG2	CEA	placenta	Reproductive
PSG2	PSBG2	placenta	Reproductive
PSG2	PSG1	placenta	Reproductive
PSG2	PSGGB	placenta	Reproductive
CSH2	CS-2	placenta	Reproductive
CSH2	CSB	placenta	Reproductive
CSH2	hCS-B	placenta	Reproductive
PSG3		placenta	Reproductive
CSHL1	CS-5	placenta	Reproductive
CSHL1	CSHP1	placenta	Reproductive
CSHL1	CSL	placenta	Reproductive
CSHL1	hCS-L	placenta	Reproductive
CSHL1	MGC149868	placenta	Reproductive
PSG9	PSG11	placenta	Reproductive
PSG9	PSGII	placenta	Reproductive
HBG2	HBG-T1	placenta	Reproductive
PSG5	FL-NCA-3	placenta	Reproductive
PSG5	PSG	placenta	Reproductive
XAGE3	CT12.3a	placenta	Reproductive
XAGE3	CT12.3b	placenta	Reproductive
XAGE3	GAGED4	placenta	Reproductive
XAGE3	PLAC6	placenta	Reproductive
XAGE3	pp9012	placenta	Reproductive
XAGE3	XAGE-3	placenta	Reproductive
TGM4	TGP	prostate	Reproductive
KLK3	APS	prostate	Reproductive
KLK3	PSA	prostate	Reproductive
KLK2		prostate	Reproductive
ACP3	ACP-3	prostate	Reproductive
ACP3	ACPP	prostate	Reproductive
ACP3	PAP	prostate	Reproductive
ACP3	TM-PAP	prostate	Reproductive
RLN1	H1	prostate	Reproductive
KLK4	EMSP	prostate	Reproductive
KLK4	EMSP1	prostate	Reproductive
KLK4	KLK-L1	prostate	Reproductive
KLK4	PRSS17	prostate	Reproductive
KLK4	PSTS	prostate	Reproductive
MSMB	IGBF	prostate	Reproductive
MSMB	MSP	prostate	Reproductive
MSMB	MSPB	prostate	Reproductive
MSMB	PN44	prostate	Reproductive
MSMB	PRPS	prostate	Reproductive
MSMB	PSP	prostate	Reproductive
MSMB	PSP-94	prostate	Reproductive
MSMB	PSP57	prostate	Reproductive
MSMB	PSP94	prostate	Reproductive
SLC45A3	IPCA-2	prostate	Reproductive
SLC45A3	IPCA-6	prostate	Reproductive
SLC45A3	IPCA-8	prostate	Reproductive
SLC45A3	PCANAP2	prostate	Reproductive
SLC45A3	PCANAP6	prostate	Reproductive
SLC45A3	PCANAP8	prostate	Reproductive
SLC45A3	prostein	prostate	Reproductive
SP8		prostate	Reproductive
CHRNA2		prostate	Reproductive
RHO	CSNBAD1	retina	Ocular
RHO	OPN2	retina	Ocular
RHO	RP4	retina	Ocular
OPN1LW	CBBM	retina	Ocular
OPN1LW	CBP	retina	Ocular
OPN1LW	COD5	retina	Ocular
OPN1LW	RCP	retina	Ocular
PDC	MEKA	retina	Ocular
CABP5	CABP3	retina	Ocular
GNAT1	CSNBAD3	retina	Ocular
SAMD7	DKFZp686E1583	retina	Ocular
OPN1MW3		retina	Ocular
SMIM40		retina	Ocular
SAG	ARRESTIN	retina	Ocular
SAG	RP47	retina	Ocular
PPEF2	PPP7CB	retina	Ocular
PRB2	cP7	salivary gland	Endocrine
PRB2	PRPPRB1	salivary gland	Endocrine
PRB2	Ps	salivary gland	Endocrine
HTN1	HIS1	salivary gland	Endocrine
PRB3	PRG	salivary gland	Endocrine
BPIFA2	bA49G10.1	salivary gland	Endocrine
BPIFA2	C20orf70	salivary gland	Endocrine
BPIFA2	PSP	salivary gland	Endocrine
BPIFA2	SPLUNC2	salivary gland	Endocrine
HTN3	HIS2	salivary gland	Endocrine
PRB1	PM	salivary gland	Endocrine
PRB1	PMF	salivary gland	Endocrine
PRB1	PMS	salivary gland	Endocrine
PRB1	PRB1L	salivary gland	Endocrine
PRB1	PRB1M	salivary gland	Endocrine
CST5		salivary gland	Endocrine
PRR27	C4orf40	salivary gland	Endocrine
SMR3B	P-B	salivary gland	Endocrine
SMR3B	PRL3	salivary gland	Endocrine
SMR3B	PROL3	salivary gland	Endocrine
STATH	STR	salivary gland	Endocrine
SEMG2	SGII	seminal vesicle	Reproductive
SEMG1	CT103	seminal vesicle	Reproductive
SEMG1	SEMG	seminal vesicle	Reproductive
CYP4F8		seminal vesicle	Reproductive
PATE4	FLJ41047	seminal vesicle	Reproductive
PATE4	PATE-B	seminal vesicle	Reproductive
GRXCR1	DFNB25	seminal vesicle	Reproductive
GRXCR1	PPP1R88	seminal vesicle	Reproductive
TMEM114		seminal vesicle	Reproductive
LY6G6D	C6orf23	seminal vesicle	Reproductive
LY6G6D	G6D	seminal vesicle	Reproductive
LY6G6D	Ly6-D	seminal vesicle	Reproductive
LY6G6D	MEGT1	seminal vesicle	Reproductive
LY6G6D	NG25	seminal vesicle	Reproductive
MYH1	MGC133384	skeletal muscle	Muscle
MYH1	MYHa	skeletal muscle	Muscle
MYH1	MyHC-2X/D	skeletal muscle	Muscle
MYH1	MYHSA1	skeletal muscle	Muscle
TNNC2	CFAP85	skeletal muscle	Muscle
TNNC2	FAP85	skeletal muscle	Muscle
MYL11	HUMMLC2B	skeletal muscle	Muscle
MYL11	MRLC2	skeletal muscle	Muscle
MYL11	MYLPF	skeletal muscle	Muscle
KRTAP19-3	KAP19.3	skeletal muscle	Muscle
MYBPC1	ssMyBP-C	skeletal muscle	Muscle
MYL1	MLC-1	skeletal muscle	Muscle
MYL1	MLC1	skeletal muscle	Muscle
MYL1	MLC1/3	skeletal muscle	Muscle
MYL1	MLC1F	skeletal muscle	Muscle
MYL1	MLC3F	skeletal muscle	Muscle
ATP2A1	ATP2A	skeletal muscle	Muscle
ATP2A1	SERCA1	skeletal muscle	Muscle
CACNA1S	CACNL1A3	skeletal muscle	Muscle
CACNA1S	Cav1.1	skeletal muscle	Muscle
CACNA1S	HOKPP	skeletal muscle	Muscle
CACNA1S	hypoPP	skeletal muscle	Muscle
CACNA1S	MHS5	skeletal muscle	Muscle
MYH2	IBM3	skeletal muscle	Muscle
MYH2	MYH2A	skeletal muscle	Muscle
MYH2	MYHas8	skeletal muscle	Muscle
MYH2	MyHC-2A	skeletal muscle	Muscle
MYH2	MyHC-IIa	skeletal muscle	Muscle
MYH2	MYHSA2	skeletal muscle	Muscle
MYOZ1	CS-2	skeletal muscle	Muscle
MYOZ1	FATZ	skeletal muscle	Muscle
MYOZ1	MYOZ	skeletal muscle	Muscle
KRTAP4-7	KAP4.7	skin 1	Skin
KRTAP9-3	KAP9.3	skin 1	Skin
KRTAP4-9	KAP4.9	skin 1	Skin
KRTAP2-1	KAP2.1A	skin 1	Skin
KRTAP9-4	KAP9.4	skin 1	Skin
KRTAP9-8	KAP9.8	skin 1	Skin
KRTAP2-2	KAP2.2	skin 1	Skin
KRTAP4-6	KAP4.15	skin 1	Skin
KRTAP4-6	KAP4.6	skin 1	Skin
KRTAP4-6	KRTAP4-15	skin 1	Skin
KRTAP1-1	HB2A	skin 1	Skin
KRTAP1-1	KAP1.1	skin 1	Skin
KRTAP1-1	KAP1.1A	skin 1	Skin
KRTAP1-1	KAP1.1B	skin 1	Skin
KRTAP3-1	KAP3.1	skin 1	Skin
PGA5		stomach 1	Gastrointestinal
CBLIF	GIF	stomach 1	Gastrointestinal
CBLIF	IF	stomach 1	Gastrointestinal
CBLIF	IFMH	stomach 1	Gastrointestinal
CBLIF	INF	stomach 1	Gastrointestinal
CBLIF	TCN3	stomach 1	Gastrointestinal
GKN1	AMP18	stomach 1	Gastrointestinal
GKN1	BRICD1	stomach 1	Gastrointestinal
GKN1	CA11	stomach 1	Gastrointestinal
PGA4		stomach 1	Gastrointestinal
PGA3		stomach 1	Gastrointestinal
GAST	GAS	stomach 1	Gastrointestinal
ATP4B	ATP6B	stomach 1	Gastrointestinal
LIPF	HGL	stomach 1	Gastrointestinal
LIPF	HLAL	stomach 1	Gastrointestinal
MUC5AC	MUC5	stomach 1	Gastrointestinal
ATP4A	ATP6A	stomach 1	Gastrointestinal
HMGB4	FLJ40388	testis	Reproductive
CXorf51B		testis	Reproductive
LELP1		testis	Reproductive
TNP1		testis	Reproductive
TPD52L3	D55	testis	Reproductive
TPD52L3	NYD-SP25	testis	Reproductive
TPD52L3	TPD55	testis	Reproductive
SHCBP1L	C1orf14	testis	Reproductive
ACTRT2	ACTRT2	testis	Reproductive
ACTRT2	Arp-T2	testis	Reproductive
ACTRT2	ARPM2	testis	Reproductive
ACTRT2	FLJ25424	testis	Reproductive
PRR30	C2orf53	testis	Reproductive
PRR30	MGC44505	testis	Reproductive
ACTL7B	Tact1	testis	Reproductive
PRM1	CT94.1	testis	Reproductive
TG	AITD3	thyroid gland	Endocrine
TG	TGN	thyroid gland	Endocrine
TPO	TPX	thyroid gland	Endocrine
SLC26A4	DFNB4	thyroid gland	Endocrine
SLC26A4	PDS	thyroid gland	Endocrine
BMP8A	OP-2	thyroid gland	Endocrine
IYD	C6orf71	thyroid gland	Endocrine
IYD	DEHAL1	thyroid gland	Endocrine
IYD	dJ422F24.1	thyroid gland	Endocrine
SLC26A7	SUT2	thyroid gland	Endocrine
TSHR	LGR3	thyroid gland	Endocrine
FOXE1	FKHL15	thyroid gland	Endocrine
FOXE1	FOXE2	thyroid gland	Endocrine
FOXE1	HFKH4	thyroid gland	Endocrine
FOXE1	TITF2	thyroid gland	Endocrine
FOXE1	TTF-2	thyroid gland	Endocrine
IGFBPL1	bA113O24.1	thyroid gland	Endocrine
SCUBE3	CEGF3	thyroid gland	Endocrine
SCUBE3	FLJ34743	thyroid gland	Endocrine
ENSG00000285043		tongue	Gastrointestinal
FAM240C		tongue	Gastrointestinal
PRR32	CXorf64	tongue	Gastrointestinal
IGHV4-34		urinary bladder	Urinary
UPK2	MGC138598	urinary bladder	Urinary
UPK2	UP2	urinary bladder	Urinary
UPK2	UPII	urinary bladder	Urinary
IGHV5-51		urinary bladder	Urinary
MMP13	CLG3	urinary bladder	Urinary
TNFAIP6	TSG-6	urinary bladder	Urinary
TNFAIP6	TSG6	urinary bladder	Urinary
IL23A	IL-23	urinary bladder	Urinary
IL23A	IL-23A	urinary bladder	Urinary
IL23A	IL23P19	urinary bladder	Urinary
IL23A	P19	urinary bladder	Urinary
IL23A	SGRF	urinary bladder	Urinary
UPK1A	TSPAN21	urinary bladder	Urinary

### Sheet: Table S3
gene	cell_type	species	z_score	avg_exp	pct_exp
CD33	monocyte	NHP	4.8112	2.04	100
MET	Schwann cell	NHP	4.66079	15	70.2
TNFRSF17	plasma cell	NHP	4.45461	4.94	85.8
NECTIN4	corneal epithelial cell	NHP	3.0091	1.98	60.1
ERBB2	corneal epithelial cell	NHP	2.5979	0.723	32.9
TACSTD2	corneal epithelial cell	NHP	2.52604	23.5	91.3
CD19	plasma cell	NHP	2.10726	0.0484	7.66
ERBB2	keratocyte	NHP	2.01853	0.6	10
CD22	mast cell	NHP	1.91431	0.357	22.4
ERBB2	conjunctival epithelial cell	NHP	1.85389	0.565	25.8
TNFRSF8	Schwann cell	NHP	1.01733	0.103	1.86
ERBB2	Schwann cell	NHP	0.836981	0.35	5.73
F3	retinal pigment epithelial cell	NHP	0.822664	3.05	37.2
TACSTD2	conjunctival epithelial cell	NHP	0.761869	9.21	43.6
NECTIN4	conjunctival epithelial cell	NHP	0.65161	0.599	19.9
CD19	mast cell	NHP	0.525854	0.0208	2.35
FOLR1	conjunctival epithelial cell	NHP	0.507015	0.0952	5.79
F3	conjunctival epithelial cell	NHP	0.505779	2.28	38
MET	retinal pigment epithelial cell	NHP	0.389747	2.38	32.4
FOLR1	mast cell	NHP	0.343229	0.0757	1.76
CD22	microglial cell	NHP	0.320565	0.116	3.05
CD19	keratocyte	NHP	0.311663	0.0171	0.494
ERBB2	mast cell	NHP	0.300618	0.236	5.29
TNFRSF17	mast cell	NHP	0.268221	0.582	57.1
CD19	Schwann cell	NHP	0.229427	0.0156	0.309
F3	keratocyte	NHP	0.163291	1.45	18.2
CD19	retinal blood vessel endothelial cell	NHP	0.0928756	0.0132	0.442
FOLR1	corneal epithelial cell	NHP	0.0219623	0.0375	2.44
F3	Mueller cell	NHP	-0.0484881	0.935	12.7
CD33	microglial cell	NHP	-0.0843909	0.0926	4.41
CD19	microglial cell	NHP	-0.112454	0.00967	0.272
CD33	plasma cell	NHP	-0.115313	0.0803	17.2
CD33	mast cell	NHP	-0.132644	0.0734	8.24
F3	Schwann cell	NHP	-0.151661	0.685	7.31
CD33	undefined	NHP	-0.17073	0.0582	2.45
CD79A	plasma cell	NHP	-0.184986	0.0226	4.01
F3	corneal epithelial cell	NHP	-0.190382	0.591	19.4
MET	conjunctival epithelial cell	NHP	-0.192842	0.649	27.8
FOLR1	retinal pigment epithelial cell	NHP	-0.198409	0.0113	0.168
CD79A	conjunctival epithelial cell	NHP	-0.202964	0.00939	0.472
CD79A	retinal blood vessel endothelial cell	NHP	-0.213454	0.00169	0.0631
CD79A	retinal bipolar neuron	NHP	-0.215208	0.000401	0.0111
CD79A	Mueller cell	NHP	-0.215213	0.000397	0.0117
CD79A	corneal epithelial cell	NHP	-0.215385	0.000271	0.0287
CD79A	eye photoreceptor cell	NHP	-0.21549	0.000194	0.00411
CD79A	undefined	NHP	-0.215754	0	0
CD79A	microglial cell	NHP	-0.215754	0	0
CD79A	Schwann cell	NHP	-0.215754	0	0
CD79A	retinal pigment epithelial cell	NHP	-0.215754	0	0
CD79A	keratocyte	NHP	-0.215754	0	0
CD79A	mast cell	NHP	-0.215754	0	0
CD79A	monocyte	NHP	-0.215754	0	0
TNFRSF8	retinal blood vessel endothelial cell	NHP	-0.219928	0.0169	0.253
FOLR1	keratocyte	NHP	-0.222199	0.00844	0.254
ERBB2	retinal pigment epithelial cell	NHP	-0.226416	0.125	2.8
CD22	undefined	NHP	-0.226834	0.0332	1.13
TNFRSF8	retinal pigment epithelial cell	NHP	-0.229886	0.0162	0.551
TNFRSF8	undefined	NHP	-0.243027	0.0153	0.253
MET	keratocyte	NHP	-0.249105	0.482	6.06
FOLR1	undefined	NHP	-0.249625	0.00518	0.701
TNFRSF17	microglial cell	NHP	-0.253775	0.0376	3.94
TNFRSF17	undefined	NHP	-0.257967	0.0332	4.52
TNFRSF17	keratocyte	NHP	-0.264377	0.0265	1
FOLR1	microglial cell	NHP	-0.26629	0.0032	0.95
TNFRSF17	retinal pigment epithelial cell	NHP	-0.268896	0.0218	0.671
TNFRSF17	retinal blood vessel endothelial cell	NHP	-0.270558	0.0201	2.53
TNFRSF17	Schwann cell	NHP	-0.272139	0.0184	0.58
CD19	undefined	NHP	-0.277337	0.00679	0.545
FOLR1	eye photoreceptor cell	NHP	-0.282934	0.00122	0.283
TNFRSF17	conjunctival epithelial cell	NHP	-0.283087	0.00703	0.756
TNFRSF8	keratocyte	NHP	-0.285401	0.0123	0.404
FOLR1	plasma cell	NHP	-0.285606	0.000898	1.09
FOLR1	retinal blood vessel endothelial cell	NHP	-0.287596	0.000661	0.253
FOLR1	Mueller cell	NHP	-0.287634	0.000657	0.0855
TNFRSF17	retinal bipolar neuron	NHP	-0.287642	0.00228	0.0663
TNFRSF17	eye photoreceptor cell	NHP	-0.287756	0.00216	0.329
TNFRSF17	Mueller cell	NHP	-0.289363	0.000488	0.076
TNFRSF17	corneal epithelial cell	NHP	-0.289653	0.000185	0.0261
TNFRSF17	monocyte	NHP	-0.289831	0	0
FOLR1	retinal bipolar neuron	NHP	-0.291707	0.000172	0.0111
FOLR1	Schwann cell	NHP	-0.292019	0.000135	0.0774
CD33	retinal blood vessel endothelial cell	NHP	-0.292632	0.00974	0.568
FOLR1	monocyte	NHP	-0.293152	0	0
TNFRSF8	mast cell	NHP	-0.296963	0.0115	1.18
CD33	retinal pigment epithelial cell	NHP	-0.299687	0.00694	0.216
CD33	keratocyte	NHP	-0.299975	0.00682	0.329
CD33	Schwann cell	NHP	-0.30686	0.00408	0.116
CD22	retinal blood vessel endothelial cell	NHP	-0.313605	0.0201	1.14
CD33	conjunctival epithelial cell	NHP	-0.316002	0.000448	0.0709
CD33	Mueller cell	NHP	-0.316229	0.000357	0.0366
CD33	eye photoreceptor cell	NHP	-0.316908	8.74e-05	0.00821
CD33	retinal bipolar neuron	NHP	-0.31694	7.45e-05	0.00316
CD33	corneal epithelial cell	NHP	-0.317065	2.5e-05	0.00261
TNFRSF8	retinal bipolar neuron	NHP	-0.325426	0.00955	0.341
NECTIN4	microglial cell	NHP	-0.326965	0.0239	0.543
NECTIN4	plasma cell	NHP	-0.328267	0.0231	1.82
MET	undefined	NHP	-0.33247	0.235	4.25
CD22	plasma cell	NHP	-0.336378	0.0167	4.74
NECTIN4	undefined	NHP	-0.34722	0.012	0.526
NECTIN4	keratocyte	NHP	-0.348773	0.0111	0.374
F3	undefined	NHP	-0.352409	0.198	4.93
NECTIN4	Schwann cell	NHP	-0.352859	0.00867	0.0774
MET	retinal blood vessel endothelial cell	NHP	-0.3533	0.173	4.8
NECTIN4	retinal blood vessel endothelial cell	NHP	-0.357511	0.00594	0.126
MET	corneal epithelial cell	NHP	-0.362233	0.147	8.27
NECTIN4	retinal pigment epithelial cell	NHP	-0.362375	0.00308	0.0958
TACSTD2	retinal blood vessel endothelial cell	NHP	-0.363655	0.122	3.6
NECTIN4	mast cell	NHP	-0.363857	0.00221	0.588
NECTIN4	eye photoreceptor cell	NHP	-0.365672	0.00114	0.0657
TACSTD2	undefined	NHP	-0.365893	0.104	0.935
NECTIN4	retinal bipolar neuron	NHP	-0.367002	0.00036	0.00947
NECTIN4	Mueller cell	NHP	-0.367326	0.00017	0.0175
NECTIN4	monocyte	NHP	-0.367615	0	0
MET	Mueller cell	NHP	-0.367711	0.131	4.68
TACSTD2	keratocyte	NHP	-0.369296	0.0762	1.72
CD22	Schwann cell	NHP	-0.369339	0.0117	0.309
CD19	conjunctival epithelial cell	NHP	-0.374475	0.0051	0.425
TNFRSF8	microglial cell	NHP	-0.375019	0.00609	0.136
F3	retinal blood vessel endothelial cell	NHP	-0.375043	0.143	4.04
TACSTD2	microglial cell	NHP	-0.376192	0.0205	0.543
TACSTD2	Schwann cell	NHP	-0.376441	0.0185	0.542
TACSTD2	plasma cell	NHP	-0.377625	0.0089	0.365
ERBB2	retinal blood vessel endothelial cell	NHP	-0.378064	0.0926	2.78
TACSTD2	Mueller cell	NHP	-0.37818	0.00442	0.126
TACSTD2	retinal pigment epithelial cell	NHP	-0.378275	0.00365	0.0719
TACSTD2	retinal bipolar neuron	NHP	-0.378677	0.000402	0.00789
TACSTD2	eye photoreceptor cell	NHP	-0.378727	0	0
TACSTD2	mast cell	NHP	-0.378727	0	0
TACSTD2	monocyte	NHP	-0.378727	0	0
MET	plasma cell	NHP	-0.378939	0.0975	16.4
CD22	retinal pigment epithelial cell	NHP	-0.380014	0.0101	0.24
MET	retinal bipolar neuron	NHP	-0.384901	0.0798	2.19
MET	mast cell	NHP	-0.397874	0.0414	4.71
MET	eye photoreceptor cell	NHP	-0.40866	0.00943	0.386
MET	microglial cell	NHP	-0.408827	0.00893	1.83
CD22	keratocyte	NHP	-0.410468	0.00547	0.165
F3	microglial cell	NHP	-0.411126	0.0552	4.07
MET	monocyte	NHP	-0.411841	0	0
F3	retinal bipolar neuron	NHP	-0.411964	0.0531	1.09
F3	eye photoreceptor cell	NHP	-0.416223	0.0428	1.43
TNFRSF8	eye photoreceptor cell	NHP	-0.42157	0.00285	0.144
CD19	eye photoreceptor cell	NHP	-0.427864	0.00417	0.111
CD19	Mueller cell	NHP	-0.428193	0.00416	0.144
F3	plasma cell	NHP	-0.430736	0.0076	4.01
CD22	retinal bipolar neuron	NHP	-0.431545	0.00228	0.0726
TNFRSF8	Mueller cell	NHP	-0.43244	0.00209	0.0972
F3	mast cell	NHP	-0.432574	0.00314	0.588
F3	monocyte	NHP	-0.433867	0	0
CD22	eye photoreceptor cell	NHP	-0.441711	0.000743	0.0862
TNFRSF8	plasma cell	NHP	-0.444467	0.00126	0.365
CD22	Mueller cell	NHP	-0.445917	0.000107	0.0219
CD22	conjunctival epithelial cell	NHP	-0.446166	6.9e-05	0.0945
CD22	corneal epithelial cell	NHP	-0.446622	0	0
CD22	monocyte	NHP	-0.446622	0	0
TNFRSF8	corneal epithelial cell	NHP	-0.45672	0.000402	0.0183
TNFRSF8	conjunctival epithelial cell	NHP	-0.462493	0	0
TNFRSF8	monocyte	NHP	-0.462493	0	0
ERBB2	plasma cell	NHP	-0.56636	0.0527	7.3
CD19	corneal epithelial cell	NHP	-0.572735	0.00164	0.128
ERBB2	undefined	NHP	-0.589136	0.0479	1.87
ERBB2	Mueller cell	NHP	-0.610422	0.0434	1.19
CD19	retinal bipolar neuron	NHP	-0.613979	0.000922	0.0237
CD19	retinal pigment epithelial cell	NHP	-0.665154	2.94e-05	0.024
CD19	monocyte	NHP	-0.666842	0	0
ERBB2	microglial cell	NHP	-0.739147	0.0161	1.7
ERBB2	eye photoreceptor cell	NHP	-0.761162	0.0115	0.485
ERBB2	retinal bipolar neuron	NHP	-0.765199	0.0106	0.36
ERBB2	monocyte	NHP	-0.815354	0	0
CD79A	plasma cell	Human	4.99706	3.83	83.7
FOLR1	retinal pigment epithelial cell	Human	4.90358	0.618	29.9
F3	conjunctival epithelial cell	Human	4.71551	12.5	91.6
TNFRSF8	mast cell	Human	4.50744	0.346	11.1
CD22	mast cell	Human	4.32107	0.721	13.9
CD19	plasma cell	Human	4.0868	0.0829	6.83
TACSTD2	corneal epithelial cell	Human	3.6213	32.3	99.7
NECTIN4	corneal epithelial cell	Human	3.52416	2.29	85.3
TNFRSF17	plasma cell	Human	2.04304	2.43	80.5
TACSTD2	conjunctival epithelial cell	Human	1.65374	16.4	94.7
ERBB2	conjunctival epithelial cell	Human	1.45837	0.481	36.5
ERBB2	corneal epithelial cell	Human	1.33263	0.455	55.4
NECTIN4	conjunctival epithelial cell	Human	1.06656	0.843	43.8
TNFRSF8	monocyte	Human	1.04308	0.105	6.9
CD33	monocyte	Human	0.766886	0.431	27.6
MET	retinal pigment epithelial cell	Human	0.765314	3.49	70.1
MET	conjunctival epithelial cell	Human	0.744793	3.43	74
CD33	microglial cell	Human	0.648025	0.384	29.3
CD22	monocyte	Human	0.647091	0.165	6.9
TNFRSF8	microglial cell	Human	0.646972	0.0773	6.83
TNFRSF8	retinal blood vessel endothelial cell	Human	0.4975	0.0669	4.26
CD19	microglial cell	Human	0.455847	0.0196	2.93
MET	Schwann cell	Human	0.396384	2.39	23.7
F3	retinal pigment epithelial cell	Human	0.331652	1.86	58.2
ERBB2	keratocyte	Human	0.314625	0.239	23.4
MET	retinal blood vessel endothelial cell	Human	0.271727	2.03	57.1
CD22	retinal blood vessel endothelial cell	Human	0.238926	0.104	5.07
F3	Mueller cell	Human	0.207208	1.56	37.4
CD19	Schwann cell	Human	0.166281	0.0145	0.707
CD22	microglial cell	Human	0.103984	0.0833	5.61
CD22	Schwann cell	Human	0.0960644	0.0821	2.47
MET	corneal epithelial cell	Human	0.0935604	1.5	64.2
F3	corneal epithelial cell	Human	0.0815452	1.25	48
CD19	retinal blood vessel endothelial cell	Human	0.0772179	0.013	0.861
CD33	mast cell	Human	0.0699763	0.154	5.56
CD79A	mast cell	Human	0.0195251	0.173	8.33
FOLR1	conjunctival epithelial cell	Human	0.0143775	0.0366	1.47
F3	keratocyte	Human	-0.0560268	0.917	45.3
FOLR1	Mueller cell	Human	-0.0641981	0.0272	0.791
CD79A	retinal blood vessel endothelial cell	Human	-0.0919151	0.0909	4.3
CD22	plasma cell	Human	-0.106132	0.0515	3.93
CD19	monocyte	Human	-0.123403	0.00948	1.15
CD79A	monocyte	Human	-0.133527	0.0603	3.45
CD79A	microglial cell	Human	-0.156484	0.0435	2.68
ERBB2	retinal bipolar neuron	Human	-0.161393	0.138	11.5
TNFRSF8	Mueller cell	Human	-0.18556	0.0193	1.38
CD79A	Schwann cell	Human	-0.186437	0.0215	0.707
CD79A	keratocyte	Human	-0.198995	0.0123	0.811
TNFRSF8	Schwann cell	Human	-0.203498	0.018	0.707
CD79A	conjunctival epithelial cell	Human	-0.206457	0.00682	0.749
CD79A	Mueller cell	Human	-0.208384	0.00541	0.198
CD79A	corneal epithelial cell	Human	-0.214671	0.000794	0.119
CD79A	eye photoreceptor cell	Human	-0.215235	0.00038	0.0651
CD79A	retinal bipolar neuron	Human	-0.215754	0	0
CD79A	retinal pigment epithelial cell	Human	-0.215754	0	0
ERBB2	Mueller cell	Human	-0.21602	0.127	11.9
F3	retinal bipolar neuron	Human	-0.23775	0.476	19.7
FOLR1	monocyte	Human	-0.242614	0.00601	1.15
FOLR1	keratocyte	Human	-0.246881	0.00551	0.709
CD33	Mueller cell	Human	-0.257868	0.0236	0.791
CD33	retinal bipolar neuron	Human	-0.264597	0.0209	4.92
TNFRSF17	corneal epithelial cell	Human	-0.269037	0.0217	3.42
FOLR1	microglial cell	Human	-0.27008	0.00275	0.488
CD19	retinal bipolar neuron	Human	-0.270799	0.00691	3.28
FOLR1	eye photoreceptor cell	Human	-0.271681	0.00255	0.13
FOLR1	retinal blood vessel endothelial cell	Human	-0.278767	0.00171	0.143
CD33	Schwann cell	Human	-0.283797	0.0133	0.353
TNFRSF17	microglial cell	Human	-0.287211	0.00273	0.976
TNFRSF17	eye photoreceptor cell	Human	-0.28787	0.00204	0.13
TNFRSF17	conjunctival epithelial cell	Human	-0.289086	0.000776	0.0902
FOLR1	corneal epithelial cell	Human	-0.289216	0.000468	0.0717
TNFRSF17	retinal blood vessel endothelial cell	Human	-0.28927	0.000585	0.0478
TNFRSF17	keratocyte	Human	-0.289372	0.000478	0.101
TNFRSF17	Schwann cell	Human	-0.289831	0	0
TNFRSF17	Mueller cell	Human	-0.289831	0	0
TNFRSF17	retinal bipolar neuron	Human	-0.289831	0	0
TNFRSF17	monocyte	Human	-0.289831	0	0
TNFRSF17	mast cell	Human	-0.289831	0	0
TNFRSF17	retinal pigment epithelial cell	Human	-0.289831	0	0
FOLR1	retinal bipolar neuron	Human	-0.290097	0.000364	1.64
FOLR1	Schwann cell	Human	-0.293152	0	0
FOLR1	plasma cell	Human	-0.293152	0	0
FOLR1	mast cell	Human	-0.293152	0	0
TNFRSF8	corneal epithelial cell	Human	-0.304974	0.011	1.46
CD33	eye photoreceptor cell	Human	-0.305543	0.00461	0.26
MET	Mueller cell	Human	-0.313672	0.291	16
CD33	conjunctival epithelial cell	Human	-0.314027	0.00123	0.0902
CD33	corneal epithelial cell	Human	-0.31637	0.000301	0.143
CD33	retinal blood vessel endothelial cell	Human	-0.317127	0	0
CD33	keratocyte	Human	-0.317127	0	0
CD33	plasma cell	Human	-0.317127	0	0
CD33	retinal pigment epithelial cell	Human	-0.317127	0	0
CD19	retinal pigment epithelial cell	Human	-0.317996	0.00608	1.49
ERBB2	Schwann cell	Human	-0.32354	0.104	9.19
TNFRSF8	conjunctival epithelial cell	Human	-0.330589	0.00919	0.622
CD19	eye photoreceptor cell	Human	-0.331919	0.00584	0.391
TACSTD2	retinal blood vessel endothelial cell	Human	-0.336558	0.341	17.2
TNFRSF8	eye photoreceptor cell	Human	-0.337175	0.00873	0.977
ERBB2	retinal pigment epithelial cell	Human	-0.337592	0.101	7.46
CD22	Mueller cell	Human	-0.342076	0.0158	1.19
MET	keratocyte	Human	-0.342648	0.205	16
TNFRSF8	keratocyte	Human	-0.346477	0.00808	0.912
NECTIN4	Schwann cell	Human	-0.347984	0.0115	2.12
NECTIN4	microglial cell	Human	-0.354408	0.00776	1.46
CD22	conjunctival epithelial cell	Human	-0.356626	0.0136	1.15
NECTIN4	eye photoreceptor cell	Human	-0.361526	0.00358	0.391
TACSTD2	retinal pigment epithelial cell	Human	-0.362167	0.134	4.48
NECTIN4	keratocyte	Human	-0.36256	0.00297	0.304
TACSTD2	Schwann cell	Human	-0.362888	0.128	14.8
NECTIN4	retinal blood vessel endothelial cell	Human	-0.364028	0.00211	0.0956
NECTIN4	retinal bipolar neuron	Human	-0.367409	0.000121	1.64
NECTIN4	Mueller cell	Human	-0.367615	0	0
NECTIN4	monocyte	Human	-0.367615	0	0
NECTIN4	plasma cell	Human	-0.367615	0	0
NECTIN4	mast cell	Human	-0.367615	0	0
NECTIN4	retinal pigment epithelial cell	Human	-0.367615	0	0
TACSTD2	eye photoreceptor cell	Human	-0.369042	0.0782	5.14
TACSTD2	microglial cell	Human	-0.371652	0.0571	6.59
TACSTD2	Mueller cell	Human	-0.373803	0.0398	2.57
TACSTD2	retinal bipolar neuron	Human	-0.374927	0.0307	6.56
TACSTD2	keratocyte	Human	-0.376363	0.0191	1.01
TACSTD2	monocyte	Human	-0.377904	0.00664	1.15
TACSTD2	plasma cell	Human	-0.378499	0.00184	0.297
TACSTD2	mast cell	Human	-0.378727	0	0
MET	retinal bipolar neuron	Human	-0.388587	0.0689	9.84
F3	eye photoreceptor cell	Human	-0.389498	0.108	7.81
MET	microglial cell	Human	-0.391634	0.0599	4.15
F3	microglial cell	Human	-0.396857	0.0898	6.34
CD22	retinal bipolar neuron	Human	-0.399153	0.00718	3.28
F3	retinal blood vessel endothelial cell	Human	-0.405854	0.068	3.35
MET	plasma cell	Human	-0.406933	0.0145	1.78
MET	eye photoreceptor cell	Human	-0.408842	0.00889	0.521
F3	monocyte	Human	-0.409022	0.0603	3.45
MET	monocyte	Human	-0.409454	0.00708	1.15
F3	Schwann cell	Human	-0.410876	0.0558	4.24
MET	mast cell	Human	-0.411841	0	0
CD22	keratocyte	Human	-0.415478	0.00471	0.405
CD19	keratocyte	Human	-0.417848	0.00434	0.709
TNFRSF8	retinal bipolar neuron	Human	-0.423225	0.00274	1.64
F3	plasma cell	Human	-0.433427	0.00107	0.297
F3	mast cell	Human	-0.433867	0	0
CD22	eye photoreceptor cell	Human	-0.437152	0.00143	0.195
CD22	corneal epithelial cell	Human	-0.443552	0.000464	0.191
CD22	retinal pigment epithelial cell	Human	-0.446622	0	0
TNFRSF8	plasma cell	Human	-0.462493	0	0
TNFRSF8	retinal pigment epithelial cell	Human	-0.462493	0	0
CD19	Mueller cell	Human	-0.517468	0.0026	0.198
ERBB2	eye photoreceptor cell	Human	-0.544361	0.0574	4.88
ERBB2	retinal blood vessel endothelial cell	Human	-0.596647	0.0463	4.3
CD19	conjunctival epithelial cell	Human	-0.601075	0.00115	0.108
ERBB2	microglial cell	Human	-0.659729	0.033	3.41
CD19	corneal epithelial cell	Human	-0.666842	0	0
CD19	mast cell	Human	-0.666842	0	0
ERBB2	plasma cell	Human	-0.794343	0.00445	0.965
ERBB2	monocyte	Human	-0.813313	0.000432	1.15
ERBB2	mast cell	Human	-0.815354	0	0

### Sheet: Table S4
Drug	Link to drug label used in this study	Reference ID
Belantamab mafodotin (BLENREP)	https://www.accessdata.fda.gov/drugsatfda_docs/label/2020/761158s000lbl.pdf	5682763
Brentuximab vedotin (ADCETRIS)	https://www.accessdata.fda.gov/drugsatfda_docs/label/2025/125388Orig1s108lbl.pdf	5529733
Datopotamab deruxtecan (DATROWAY)	https://www.accessdata.fda.gov/drugsatfda_docs/label/2025/761394s000lbl.pdf	5513870
Enfortumab vedotin (PADCEV)	https://www.accessdata.fda.gov/drugsatfda_docs/label/2025/761137s029lbl.pdf	5538604
Gemtuzumab ozogamizin (MYLOTARG)	https://www.accessdata.fda.gov/drugsatfda_docs/label/2020/761060s004lbl.pdf	4625634
Inotuzumab ozogamicin (BESPONSA)	https://www.accessdata.fda.gov/drugsatfda_docs/label/2024/761040s003lbl.pdf	5341472
Loncastuximab tesirine (ZYLONTA)	https://www.accessdata.fda.gov/drugsatfda_docs/label/2022/761196s004s005lbl.pdf	5059386
Mirventuximab soravtansive (ELAHERE)	https://www.accessdata.fda.gov/drugsatfda_docs/label/2024/761310Origs005lbl.pdf	5351648
Moxetumomab pasudotox (LUMOXITI)	https://www.accessdata.fda.gov/drugsatfda_docs/label/2020/761104s003lbl.pdf	4659690
Panitumumab (VECTIBIX)	https://www.accessdata.fda.gov/drugsatfda_docs/label/2025/125147s213lbl.pdf	5513030
Polatuzumab vedotin (POLIVY)	https://www.accessdata.fda.gov/drugsatfda_docs/label/2023/761121s008lbl.pdf	5160769
Ramuciramab (CYRAMZA)	https://www.accessdata.fda.gov/drugsatfda_docs/label/2025/125477s048lbl.pdf	5517318
Telisotumab vedotin (Teliso-V)	No label available	Not available
Tisotumab vedotin (TIVDAK)	https://www.accessdata.fda.gov/drugsatfda_docs/label/2025/761208s010lbl.pdf	5693853
Trastuzumab deruxtecan (ENHERTU)	https://www.accessdata.fda.gov/drugsatfda_docs/label/2025/761139s032s035lbl.pdf	5518598
Trastuzumab emtansine (KADCYCLA)	https://www.accessdata.fda.gov/drugsatfda_docs/label/2025/125427s121lbl.pdf	5590568
